# Growing a cystic fibrosis-relevant polymicrobial biofilm to probe community phenotypes

**DOI:** 10.1101/2024.01.26.577445

**Authors:** Sarah Poirier, Fabrice Jean-Pierre

## Abstract

Most *in vitro* models lack the capacity to fully probe bacterial phenotypes emerging from the complex interactions observed in real-life environments. This is particularly true in the context of hard-to-treat chronic and polymicrobial biofilm-based infections detected in the airways of persons with cystic fibrosis (pwCF), a multiorgan genetic disease. While multiple microbiome studies have defined the microbial compositions detected in the airway of pwCF, no *in vitro* models thus far had fully integrated critical cystic fibrosis (CF)-relevant lung features. Therefore, a significant knowledge-gap in our capacity to investigate the mechanisms driving the pathogenesis of mixed species CF lung infections remained. To tackle this challenge, we have built a four-species microbial community model including *Pseudomonas aeruginosa, Staphylococcus aureus, Streptococcus sanguinis*, and *Prevotella melaninogenica* grown in CF-like conditions. Through the utilization of this system, clinically relevant phenotypes such as antimicrobial (Abx) recalcitrance of several pathogens were observed and explored at the molecular level. The usefulness of this *in vitro* model resides in its standardized workflow that can facilitate the study of interspecies interactions in the context of chronic CF lung infections.

**SUMMARY:** In this protocol, we describe a cystic fibrosis (CF)-lung relevant four-species polymicrobial biofilm model that can be used to explore the impact of bacterial interspecies interactions.
