## Supplementary material for "Growing a cystic fibrosis-relevant polymicrobial biofilm to probe community phenotypes": Table of Materials

### Sheet: Sheet1
Name of Material/ Equipment	Company	Catalog Number	Comments/Description
2X ASM base reagents
NaH2PO4*H2O	Fisher Scientific	S369-500	Prepare a 0.2M stock in water and filter sterilize on a 0.22 um filter. Final concentration 2.6 mM in 2X ASM base.
Na2HPO4	Fisher Scientific	S375-500	Prepare a 0.2M stock in water and filter sterilize on a 0.22 um filter. Final concentration 2.5 mM in 2X ASM base.
KNO3	Fisher Scientific	P263-500	Prepare a 1M stock in water and filter sterilize on a 0.22 um filter. Final concentration 0.70 mM in 2X ASM base.
K2SO4	Fisher Scientific	P304-500	Prepare a 0.25M stock in water and filter sterilize on a 0.22 um filter. Final concentration 0.54 mM in 2X ASM base.
Glucose	Fisher Scientific	D16-3	Prepare as a 20% stock in water and sterilize by autoclave. Final concentration 6 mM in 2X ASM base.
L-Lactic acid	Sigma	L1750	Prepare a 1M stock in water and filter sterilize on a 0.22 um filter. pH adjust to 7.0. Final concentration 18.6 mM in 2X ASM base.
CaCl2*2H2O	Fisher Scientific	C79-500	Prepare a 1M stock in water and filter sterilize on a 0.22 um filter. Final concentration 3.5 mM in 2X ASM base.
MgCl2*6H2O	Fisher Scientific	AA12288A9	Prepare a 1M stock in water and filter sterilize on a 0.22 um filter. Final concentration 1.21 mM in 2X ASM base.
FeSO4*7H2O	Fisher Scientific	AA1449830	Prepare a 1 mg/mL stock in water and filter sterilize on a 0.22 um filter. Keep wrapped in aluminum foil. Final concentration 0.0072 mM in 2X ASM base.
N-acetylglucosamine	Sigma	A8625	Prepare a 0.25M stock in water and filter sterilize on a 0.22 um filter. Keep stock refrigerated at 4°C. Final concentration 0.6 mM in 2X ASM base.
L-Tryptophan	Sigma	T0254	Prepare a 0.1M stock in 0.2M NaOH and filter sterilize on a 0.22 um filter. Keep refrigerated at 4°C wrapped in aluminum foil. Final concentration 0.132 mM in 2X ASM base.
1,2-dioleoyl-sn-glycero-3-phosphocholine (DOPC)	Fisher Scientific	NC0387928	Prepare a 250 mg/mL stock in chloroform directly in the bottle. Keep at -20°C. Final concentration 109 ug/mL in 2X ASM base.
Deoxyribonucleic acid from herring sperm	Sigma	D7290	Final concentration 1.2 mg/mL in 2X ASM base.
Yeast Synthetic Dropout without Tryptophan	Sigma	Y1876	Final concentration 8.0 mg/mL in 2X ASM base.
NaCl	Fisher Scientific	S271-500	Final concentration 103.6 mM in 2X ASM base.
MOPS	Sigma	M1254	Final concentration 200 mM in 2X ASM base.
KCl	Fisher Scientific	P217-500	Final concentration 29.9 mM in 2X ASM base.
NH4Cl	Fisher Scientific	A661-500	Final concentration 4.6 mM in 2X ASM base.
Other ASM reagents
NaOH	Fisher Scientific	S318-500	Prepare a 5M stock solution. Use to adjust pH of 2X ASM base stock.
Mucin from porcine stomach - Type II	Sigma	M2378	Prepare a 10 mg/mL (2X) stock in water; mix thoroughly before autoclaving. Keep at 4°C.
Bacterial growth components
Pseudomonas Isolation Agar	Fisher Scientific	DF0927-17-1	Prepare using manufacturer's recommendations.
Mannitol Salt Agar	Fisher Scientific	B11407	Prepare using manufacturer's recommendations.
Todd Hewitt Broth	Fisher Scientific	DF0492-17-6	Prepare using manufacturer's recommendations.
Tryptic Soy Broth	Fisher Scientific	DF0370-17-3	Prepare using manufacturer's recommendations.
Yeast Extract	Fisher Scientific	B11929	Prepare using manufacturer's recommendations.
Agar	Fisher Scientific	DF0145-17-0	Prepare using manufacturer's recommendations.
L-cysteine hydrochloride	Fisher Scientific	AAA1038922
Menadione	Sigma	M5625	Prepare a 10 mg/mL stock solution in 96-100% ethanol. Conserve at 4°C wrapped in aluminium foil. Vortex before use.
Hemin	Sigma	51280	Dissolve 100 mg of hemin in 2 ml of 1 M NaOH and then bring up volume to 200 ml with water. Store in an amber bottle or a regular bottle wrapped with aluminum foil at 4°C.
Defribrinated sheep's blood			To prepare growth plates for Streptococcus and Prevotella.
Antibiotics
Kanamycin			Prepare a 50 mg/mL stock solution in water. Filter sterilize on a 0.22 um filter and keep at 4°C.
Vancomycin			Prepare a 50 mg/mL stock solution in water. Filter sterilize on a 0.22 um filter and keep at 4°C.
Polymixin B			Prepare a 10 mg/mL stock solution in water. Filter sterilize on a 0.22 um filter and keep at 4°C.
Oxolinic acid			Prepare a 50 mg/mL stock solution 0.5M NaOH. Filter sterilize on a 0.22 um filter and keep at 4°C.
Other materials
96-pin replicator	Fisher Scientific	05-450-9	Disposable replicators can also be used. Cat #NC1567338.
96-well sterile standard plate with lid	Fisher Scientific	62406-081
AnaeroPack™ 2.5L Rectangular Jar	Fisher Scientific	23-246-385
GasPaks	Fisher Scientific	B260678	Follow manufacturer's recommendations.

### Sheet: DV-IDENTITY-0
#VALUE!	#VALUE!	#VALUE!	#VALUE!	#VALUE!	#VALUE!	#VALUE!	#VALUE!	#VALUE!	0	#VALUE!	0	0	#VALUE!	0	AAAAAH384Q8=
